# EffectorP 3.0: prediction of apoplastic and cytoplasmic effectors in fungi and oomycetes

**DOI:** 10.1101/2021.07.28.454080

**Authors:** Jana Sperschneider, Peter N. Dodds

**Affiliations:** Biological Data Science Institute, The Australian National University, Canberra, Australia; Black Mountain Science and Innovation Park, CSIRO Agriculture and Food, Canberra, Australia

## Abstract

Many fungi and oomycete species are devasting plant pathogens. These eukaryotic filamentous pathogens secrete effector proteins to facilitate plant infection. Fungi and oomycete pathogens have diverse infection strategies and their effectors generally do not share sequence homology. However, they occupy similar host environments, either the plant apoplast or plant cytoplasm, and may therefore share some unifying properties based on the requirements of these host compartments. Here we exploit these biological signals and present the first classifier (EffectorP 3.0) that uses two machine learning models: one trained on apoplastic effectors and one trained on cytoplasmic effectors. EffectorP 3.0 accurately predicts known apoplastic and cytoplasmic effectors in fungal and oomycete secretomes with low estimated false positive rates of 3% and 8%, respectively. Cytoplasmic effectors have a higher proportion of positively charged amino acids, whereas apoplastic effectors are enriched for cysteine residues. The combination of fungal and oomycete effectors in training leads to a higher number of predicted cytoplasmic effectors in biotrophic fungi. EffectorP 3.0 expands predicted effector repertoires beyond small, cysteine-rich secreted proteins in fungi and RxLR-motif containing secreted proteins in oomycetes. We show that signal peptide prediction is essential for accurate effector prediction, as EffectorP 3.0 recognizes a cytoplasmic signal also in intracellular, non-secreted proteins. EffectorP 3.0 is available at http://effectorp.csiro.au.
