## Supplementary Data S1 for "EffectorP 3.0: prediction of apoplastic and cytoplasmic effectors in fungi and oomycetes"

Genome	Classification	Secretome	Effectors	EffectorPercent	CytoplasmicEffectors	CytoplasmicEffectorsPercent	ApoplasticEffectors	ApoplasticEffectorsPercent	EffectorsFungiOnly	EffectorPercentFungiOnly	CytoplasmicEffectorsFungiOnly	CytoplasmicEffectorsPercentFungiOnly	ApoplasticEffectorsFungiOnly	ApoplasticEffectorsPercentFungiOnly
Laccaria amethystina	Ectomycorrhizal fungus	1444	335	23.19944598	150	10.38781163	185	12.81163435	323	22.36842105	141	9.764542936	182	12.60387812
Candida albicans	Animal fungal pathogen	288	110	38.19444444	82	28.47222222	28	9.722222222	106	36.80555556	79	27.43055556	27	9.375
Amanita thiersii	Saprophytic fungus	963	236	24.50674974	105	10.90342679	131	13.60332295	231	23.98753894	101	10.48805815	130	13.49948079
Dichomitus squalens	Saprophytic fungus	952	160	16.80672269	46	4.831932773	114	11.97478992	145	15.23109244	33	3.466386555	112	11.76470588
Bremia lactucae	Obligate biotroph	750	387	51.6	309	41.2	78	10.4	293	39.06666667	217	28.93333333	76	10.13333333
Phytophthora capsici	Hemibiotrophic pathogen	1574	694	44.09148666	411	26.11181703	283	17.97966963	591	37.5476493	317	20.13977128	274	17.40787802
Stereum hirsutum	Saprophytic fungus	1116	226	20.25089606	66	5.913978495	160	14.33691756	205	18.36917563	46	4.121863799	159	14.24731183
Paxillus rubicundulus	Ectomycorrhizal fungus	1302	326	25.03840246	135	10.36866359	191	14.66973886	314	24.11674347	128	9.831029186	186	14.28571429
Venturia inaequalis	Hemibiotrophic pathogen	1516	570	37.59894459	207	13.65435356	363	23.94459103	544	35.88390501	193	12.73087071	351	23.1530343
Neurospora crassa	Saprophytic fungus	731	208	28.45417237	81	11.08071135	127	17.37346101	188	25.71819425	64	8.755129959	124	16.9630643
Alternaria brassicicola	Necrotrophic pathogen	891	235	26.37485971	101	11.335578	134	15.03928171	208	23.34455668	77	8.641975309	131	14.70258137
Piloderma olivaceum	Ectomycorrhizal fungus	1398	320	22.88984263	111	7.939914163	209	14.94992847	304	21.7453505	96	6.86695279	208	14.87839771
Malassezia globosa	Animal fungal pathogen	191	61	31.93717277	54	28.27225131	7	3.664921466	39	20.41884817	32	16.7539267	7	3.664921466
Cryptococcus neoformans var neoformans	Animal fungal pathogen	283	52	18.3745583	36	12.72084806	16	5.653710247	37	13.07420495	21	7.4204947	16	5.653710247
Cladosiphon okamuranus	Brown algae	1135	183	16.12334802	124	10.92511013	59	5.198237885	125	11.01321586	73	6.431718062	52	4.581497797
Ustilago maydis	Biotrophic pathogen	468	167	35.68376068	104	22.22222222	63	13.46153846	145	30.98290598	83	17.73504274	62	13.24786325
Dacryopinax primogenitus	Saprophytic fungus	794	173	21.7884131	96	12.0906801	77	9.697732997	164	20.65491184	87	10.95717884	77	9.697732997
Erysiphe necator	Obligate biotroph	294	127	43.19727891	101	34.3537415	26	8.843537415	101	34.3537415	79	26.8707483	22	7.482993197
Rhizophagus clarus	Arbuscular mycorrhizal fungus	514	337	65.56420233	267	51.94552529	70	13.61867704	289	56.22568093	222	43.19066148	67	13.03501946
Cordyceps militaris	Animal fungal pathogen	825	177	21.45454545	66	8	111	13.45454545	163	19.75757576	51	6.181818182	112	13.57575758
Colletotrichum graminicola	Hemibiotrophic pathogen	1209	347	28.70140612	108	8.933002481	239	19.76840364	329	27.21257237	92	7.609594706	237	19.60297767
Verticillium dahliae	Hemibiotrophic pathogen	1037	269	25.94021215	109	10.51108968	160	15.42912247	255	24.59016393	98	9.450337512	157	15.13982642
Pisolithus microcarpus	Ectomycorrhizal fungus	1027	223	21.71372931	110	10.71080818	113	11.00292113	193	18.79259981	79	7.692307692	114	11.10029211
Phytophthora parasitica	Hemibiotrophic pathogen	2074	931	44.88910318	674	32.4975892	257	12.39151398	804	38.7656702	554	26.71166827	250	12.05400193
Coniophora puteana	Saprophytic fungus	1061	271	25.54194156	70	6.597549482	201	18.94439208	252	23.75117813	54	5.089538172	198	18.66163996
Fomitiporia mediterranea	Saprophytic fungus	806	200	24.81389578	69	8.560794045	131	16.25310174	187	23.20099256	57	7.071960298	130	16.12903226
Plicaturopsis crispa	Saprophytic fungus	1110	193	17.38738739	69	6.216216216	124	11.17117117	182	16.3963964	58	5.225225225	124	11.17117117
Rhizophagus cerebriforme	Arbuscular mycorrhizal fungus	802	460	57.35660848	324	40.39900249	136	16.95760599	410	51.12219451	276	34.41396509	134	16.70822943
Peronospora effusa	Obligate biotroph	488	247	50.6147541	205	42.00819672	42	8.606557377	189	38.7295082	148	30.32786885	41	8.401639344
Saccharomyces cerevisiae	Yeast	268	75	27.98507463	46	17.1641791	29	10.82089552	59	22.01492537	31	11.56716418	28	10.44776119
Trametes versicolor	Saprophytic fungus	1093	177	16.19396157	35	3.202195791	142	12.99176578	166	15.18755718	24	2.1957914	142	12.99176578
Hebeloma cylindrosporum	Ectomycorrhizal fungus	1080	238	22.03703704	93	8.611111111	145	13.42592593	223	20.64814815	83	7.685185185	140	12.96296296
Gymnopus luxurians	Saprophytic fungus	1987	528	26.5727227	198	9.964771012	330	16.60795169	492	24.76094615	173	8.706592854	319	16.0543533
Phytophthora infestans	Hemibiotrophic pathogen	1696	885	52.18160377	692	40.80188679	193	11.37971698	710	41.86320755	523	30.83726415	187	11.0259434
Phytophthora sojae	Hemibiotrophic pathogen	2424	1025	42.28547855	667	27.51650165	358	14.7689769	864	35.64356436	521	21.49339934	343	14.15016502
Colletotrichum higginsianum	Hemibiotrophic pathogen	1648	438	26.5776699	143	8.677184466	295	17.90048544	413	25.06067961	127	7.70631068	286	17.35436893
Batrachochytrium dendrobatidis	Animal fungal pathogen	835	497	59.52095808	464	55.56886228	33	3.952095808	466	55.80838323	432	51.73652695	34	4.071856287
Nemacystus decipiens	Brown algae	1217	177	14.54396056	154	12.65406738	23	1.88989318	121	9.942481512	96	7.888249795	25	2.054231717
Puccinia striiformis f.sp. tritici	Obligate biotroph	4147	2195	52.92982879	1313	31.66144201	882	21.26838679	1975	47.624789	1116	26.91102001	859	20.71376899
Cochliobolus sativus	Hemibiotrophic pathogen	1291	361	27.96281952	108	8.365608056	253	19.59721146	337	26.10379551	88	6.816421379	249	19.28737413
Cochliobolus victoriae	Necrotrophic pathogen	1405	406	28.89679715	136	9.679715302	270	19.21708185	368	26.19217082	104	7.402135231	264	18.79003559
Pichia stipitis	Yeast	210	77	36.66666667	53	25.23809524	24	11.42857143	64	30.47619048	40	19.04761905	24	11.42857143
Magnaporthe oryzae	Hemibiotrophic pathogen	1384	538	38.87283237	272	19.65317919	266	19.21965318	528	38.15028902	279	20.15895954	249	17.99132948
Rhodosporidium toruloides	Yeast	576	102	17.70833333	66	11.45833333	36	6.25	91	15.79861111	58	10.06944444	33	5.729166667
Sclerotinia sclerotiorum	Necrotrophic pathogen	803	288	35.86550436	98	12.20423412	190	23.66127024	271	33.74844334	84	10.4607721	187	23.28767123
Pythium ultimum	Necrotrophic pathogen	902	345	38.24833703	186	20.62084257	159	17.62749446	284	31.48558758	119	13.19290466	165	18.29268293
Cochliobolus miyabeanus	Necrotrophic pathogen	1294	348	26.89335394	112	8.655332303	236	18.23802164	323	24.96136012	96	7.41885626	227	17.54250386
Hyaloperonospora arabidopsidis	Obligate biotroph	1062	522	49.15254237	446	41.99623352	76	7.156308851	423	39.83050847	349	32.86252354	74	6.967984934
Alternaria alternata	Necrotrophic pathogen	1508	397	26.32625995	117	7.75862069	280	18.56763926	351	23.27586207	77	5.106100796	274	18.16976127
Aspergillus oryzae	Saprophytic fungus	1012	263	25.98814229	119	11.75889328	144	14.22924901	241	23.81422925	93	9.18972332	148	14.62450593
Melampsora lini	Obligate biotroph	3666	1493	40.72558647	999	27.25040917	494	13.47517731	1393	37.99781779	923	25.17730496	470	12.82051282
Ascochyta rabiei	Necrotrophic pathogen	1004	236	23.5059761	93	9.262948207	143	14.24302789	210	20.91633466	72	7.171314741	138	13.74501992
Rhizophagus diaphanus	Arbuscular mycorrhizal fungus	830	474	57.10843373	341	41.08433735	133	16.02409639	428	51.56626506	295	35.54216867	133	16.02409639
Wolfiporia cocos	Saprophytic fungus	737	123	16.68928087	59	8.005427408	64	8.68385346	106	14.38263229	43	5.834464043	63	8.54816825
Hypholoma sublateritium	Saprophytic fungus	1479	293	19.81068289	91	6.15280595	202	13.65787694	280	18.93171062	79	5.341446924	201	13.59026369
Botrytis cinerea	Necrotrophic pathogen	1012	421	41.60079051	227	22.43083004	194	19.16996047	403	39.82213439	212	20.9486166	191	18.87351779
Pisolithus tinctorius	Ectomycorrhizal fungus	1137	236	20.75637643	95	8.35532102	141	12.40105541	226	19.87686895	84	7.387862797	142	12.48900616
Fusarium graminearum	Hemibiotrophic pathogen	1215	466	38.35390947	225	18.51851852	241	19.83539095	410	33.74485597	171	14.07407407	239	19.67078189
Blumeria graminis f. sp. tritici	Obligate biotroph	780	372	47.69230769	295	37.82051282	77	9.871794872	320	41.02564103	248	31.79487179	72	9.230769231
Metarhizium robertsii	Animal fungal pathogen	1219	370	30.35274815	179	14.68416735	191	15.6685808	335	27.48154225	151	12.38720263	184	15.09433962
Hydnomerulius pinastri	Saprophytic fungus	1047	232	22.15854823	65	6.208213945	167	15.95033429	214	20.43935053	48	4.584527221	166	15.8548233
Enterocytozoon bieneusi	Animal parasite	93	72	77.41935484	67	72.04301075	5	5.376344086	71	76.34408602	65	69.89247312	6	6.451612903
Leptosphaeria maculans	Hemibiotrophic pathogen	1110	270	24.32432432	111	10	159	14.32432432	246	22.16216216	93	8.378378378	153	13.78378378
Aspergillus niger	Saprophytic fungus	1019	213	20.90284593	80	7.850834151	133	13.05201178	204	20.01962709	71	6.967615309	133	13.05201178
Sphaerobolus stellatus	Saprophytic fungus	2487	641	25.77402493	228	9.167671894	413	16.60635304	608	24.44712505	195	7.840772014	413	16.60635304
Paxillus involutus	Ectomycorrhizal fungus	882	192	21.76870748	89	10.09070295	103	11.67800454	172	19.50113379	72	8.163265306	100	11.33786848
Punctularia strigosozonata	Saprophytic fungus	946	194	20.50739958	57	6.025369979	137	14.4820296	186	19.66173362	52	5.496828753	134	14.16490486
Scleroderma citrinum	Ectomycorrhizal fungus	1184	275	23.22635135	123	10.38851351	152	12.83783784	249	21.03040541	101	8.530405405	148	12.5
Geosiphon pyriformis	Arbuscular mycorrhizal fungus	675	306	45.33333333	234	34.66666667	72	10.66666667	273	40.44444444	214	31.7037037	59	8.740740741
Paracoccidioides brasiliensis	Animal fungal pathogen	263	57	21.6730038	42	15.96958175	15	5.703422053	47	17.87072243	32	12.16730038	15	5.703422053
Ectocarpus siliculosus	Brown algae	1373	261	19.00946832	208	15.14930808	53	3.860160233	177	12.89147851	123	8.958485069	54	3.932993445
Suillus luteus	Ectomycorrhizal fungus	1124	240	21.35231317	89	7.918149466	151	13.4341637	222	19.75088968	73	6.494661922	149	13.25622776
Blumeria graminis f. sp. hordei	Obligate biotroph	684	333	48.68421053	252	36.84210526	81	11.84210526	289	42.25146199	207	30.26315789	82	11.98830409
Zymoseptoria tritici	Hemibiotrophic pathogen	852	274	32.15962441	117	13.73239437	157	18.42723005	251	29.4600939	99	11.61971831	152	17.84037559
Cladosporium fulvum	Hemibiotrophic pathogen	1081	319	29.50971323	123	11.37835338	196	18.13135985	292	27.0120259	107	9.898242368	185	17.11378353
Albugo laibachii	Obligate biotroph	642	375	58.41121495	317	49.37694704	58	9.034267913	347	54.04984424	294	45.79439252	53	8.255451713
Ustilago hordei	Biotrophic pathogen	408	134	32.84313725	97	23.7745098	37	9.068627451	115	28.18627451	78	19.11764706	37	9.068627451
Encephalitozoon cuniculi	Animal parasite	118	89	75.42372881	89	75.42372881	0	0	68	57.62711864	68	57.62711864	0	0
Undaria pinnatifida	Brown algae	1291	261	20.21688613	191	14.79473277	70	5.422153369	176	13.63284276	111	8.597986057	65	5.0348567
Puccinia graminis f.sp. tritici	Obligate biotroph	5185	3381	65.20732883	2319	44.72516876	1062	20.48216008	3279	63.24011572	2387	46.03664417	892	17.20347155
Pseudozyma aphidis	Yeast	381	76	19.94750656	47	12.33595801	29	7.611548556	58	15.22309711	30	7.874015748	28	7.349081365
Amanita muscaria	Ectomycorrhizal fungus	1166	278	23.84219554	134	11.4922813	144	12.34991424	265	22.72727273	125	10.72041166	140	12.00686106
Parastagonospora nodorum	Necrotrophic pathogen	1094	269	24.58866545	101	9.232175503	168	15.35648995	237	21.66361974	74	6.76416819	163	14.89945155
Gigaspora rosea	Arbuscular mycorrhizal fungus	1482	847	57.15249663	514	34.682861	333	22.46963563	795	53.6437247	478	32.2537112	317	21.3900135
Fusarium oxysporum f. sp. lycopersici	Hemibiotrophic pathogen	2008	731	36.40438247	350	17.43027888	381	18.97410359	649	32.32071713	285	14.19322709	364	18.12749004
Coprinopsis cinerea	Saprophytic fungus	1043	339	32.50239693	145	13.90220518	194	18.60019175	328	31.44774688	138	13.23106424	190	18.21668265
Pseudozyma antarctica	Yeast	423	95	22.45862884	49	11.58392435	46	10.87470449	84	19.85815603	40	9.456264775	44	10.40189125
Phytophthora ramorum	Hemibiotrophic pathogen	1460	559	38.28767123	352	24.10958904	207	14.17808219	499	34.17808219	293	20.06849315	206	14.10958904
Agaricus bisporus var burnettii	Saprophytic fungus	705	179	25.39007092	56	7.943262411	123	17.44680851	169	23.97163121	49	6.95035461	120	17.0212766
Gloeophyllum trabeum	Saprophytic fungus	791	171	21.6182048	53	6.700379267	118	14.91782554	157	19.8482933	44	5.562579014	113	14.28571429
Fomitopsis pinicola	Saprophytic fungus	1005	217	21.5920398	106	10.54726368	111	11.04477612	197	19.60199005	88	8.756218905	109	10.84577114
Laccaria bicolor	Ectomycorrhizal fungus	1461	328	22.45037645	145	9.924709103	183	12.52566735	303	20.73921971	121	8.281998631	182	12.45722108
